# Novel Viral and Microbial Species in a Translocated Toutouwai (*Petroica longipes*) Population from Aotearoa/New Zealand

**DOI:** 10.1101/2022.07.13.499983

**Authors:** Rebecca K. French, Zoë L. Stone, Kevin A. Parker, Edward C. Holmes

## Abstract

**Background:** Translocation is a common tool in wildlife management and been responsible for many conservation successes. During translocations, any associated infectious agents are moved with their wildlife hosts. Accordingly, translocations can present a risk of infectious disease emergence, although they also provide an opportunity to restore natural infectious communities (‘infectome’) and mitigate the long-term risks of reduced natural resistance.

**Methods:** We used metatranscriptomic sequencing to characterise the infectome of 41 toutouwai (North Island robin, *Petroica longipes*) that were translocated to establish a new population within the North Island of New Zealand. We also screened for pathogenic bacteria, fungi and parasites.

**Results:** Although we did not detect any known avian diseases, which is a positive outcome for the translocated toutouwai population, we identified a number of novel viruses of interest, including a novel avian hepatovirus, as well as a divergent calici-like virus and four hepe-like viruses of which the host species is unknown. We also revealed a novel spirochete bacterium and a coccidian eukaryotic parasite.

**Conclusions:** The presumably non-pathogenic viruses and microbial species identified here support the idea that the majority of microorganisms likely do not cause disease in their hosts, and that translocations could serve to help restore and maintain native infectious communities. We advise greater surveillance of infectious communities of both native and non-native wildlife before and after translocations to better understand the impact, positive or negative, that such movements may have on both host and infectome ecology.
