## Additional Table 1 for "Novel Viral and Microbial Species in a Translocated Toutouwai (*Petroica longipes*) Population from Aotearoa/New Zealand"

### Sheet: Sheet1
Family/Genus	Gene	Alignment algorithm	TrimAl settings	Alignment length	Number of sequences	% Pairwise Identity
Caliciviridae	Non-structural polyprotein	L-IN-SI	-gt 0.9 -cons 20	995	53	22.2
Hepeviridae	Non-structural polyprotein	L-IN-SI	-gt 0.9 -cons 20	906	70	34
Picornaviridae	RNA dependant RNA polymerase gene	L-IN-SI	-gt 0.9 -cons 20	2201	255	18.3
Brachyspira	16S ribosomal RNA gene	G-IN-SI	none	1542	22	98.1
Eimeriidae	18S ribosomal RNA gene	G-IN-SI	none	3084	214	93.3
